# Antisense transposon insertions into host genes trigger piRNA mediated immunity

**DOI:** 10.1101/2025.07.28.667215

**Authors:** Baptiste Rafanel, Liudmila Protsenko, Dominik Handler, Julius Brennecke, Kirsten-André Senti

## Abstract

Transposable elements pose a persistent threat to genome integrity, yet how host defense systems adapt to newly invading elements remains poorly understood. Here, we reveal how *Drosophila melanogaster* acquired PIWI-interacting RNA (piRNA)-mediated immunity against the recently invading endogenous retrovirus *tirant*. By integrating genetics, small RNA profiling, and population genomics, we identify two distinct modes of de novo piRNA biogenesis. The primary mechanism involves antisense insertions into the *flamenco* cluster, a well-established master locus for transposon control. Strikingly, we also find that antisense *tirant* insertions into 3′ UTRs of host genes robustly trigger piRNA production, a process driven by host gene transcription but independent of gene identity. These findings challenge prevailing models that link piRNA precursor specification to genomic origin or nuclear processing context. Instead, they uncover a flexible, general mechanism in which transposition into host gene exons represents a critical vulnerability for transposons: by generating chimeric antisense transcripts that are exported to the cytoplasm, transposons inadvertently initiate their own silencing, enabling rapid and adaptive genome defense against new invaders.
