## Supplementary Table S1 for "Antisense transposon insertions into host genes trigger piRNA mediated immunity"

### Sheet: Fly genetics
Fly Stocks	Reference	Note
DSPR lines and iso-1	All stocks are a gift from Stuart MacDonald and the DSPR, with the exception of Ber2, SAM, and iso-1 which are from the Bloomingtom stock center
A1	[1]
A2	[1]
A3	[1]
A4	[1]
A5	[1]
A6	[1]
A7	[1]
SAM	BL4270	Replace AB8
Ber2	BL3840	Replace B1
B2	[1]
B3	[1]
B4	[1]
B6	[1]
B7	[1]
iso-1	[2] - BL2057
GAL4 Drivers and RNAi lines
white; tj-GAL4/CyO	[3]
white P{otu-GAL4::VP16.R}1; P{GAL4-nanos.NGT}40; P{nos-GAL4-VP16} (MTD)	[4], [5]
white;; arrestin2/GD	[3] - VDRC stock 40999
white;; vreteno/GD	[3] - VDRC stock 34897
white;; white-sh attP2	[6]
white;; aubergine-ago3-double sh attP2	This study
Introgressed strains
Balancers used for introgression
white; IF/CyO; Sb/Tm3,Ser
piRNA pathway knockdown system
iso-1 (X); tj-GAL4/CyO; iso-1 (III)/TM3 Ser	This study
iso-1 (X); cnbwsp(iso-1 chr II); arrestin2GD/TM3 Ser	This study
iso-1 (X); cnbwsp(iso-1 chr II); vretenoGD/TM3 Ser	This study
iso-1 (X); P{GAL4-nanos.NGT}40; P{nos-GAL4-VP16} (MTD)	This study
iso-1 (X); cnbwsp(iso-1 chr II); white-sh/TM3 Ser	This study
iso-1 (X); cnbwsp(iso-1 chr II); aubergine-ago3-doublesh/TM3 Ser	This study
DSPR derivatives
DSPR (X); IF/CyO; Sb/TM3 Ser	This study	Generated for all DSPR strain, with the exception of A1 and SAM
white; DSPR (II)/CyO; DSPR (III)/TM3 Ser	This study	Generated for all DSPR strain, with the exception of A1 and SAM
white; DSPR (II)/CyO; Sb/TM3 Ser	This study	Generated only for Ber2, B3, and iso-1
white; IF/CyO; DSPR (III)/TM3 Ser	This study	Generated only for Ber2, B3, and iso-1
tirant reporter
white; tirant-lacZ in attP40	This study
white; tirant-lacZ:GFP in attP40	This study
Fs(2)Ket Pacman constructs
white; Pacman(Fs(2)Ket) in attP2	This study	CH322-190I4 [7]
white; Pacman(Fs(2)Ket-SV40) in attP2	This study
UAS-GFP contructs
white; UASmyrGFP-tirant-antisense in attP2	This study	Both are derived from pJFRC12 [8]
white; UASmyrGFP-tirant-sense in attP2	This study
References
1.	King, E.G., Merkes, C.M., McNeil, C.L., Hoofer, S.R., Sen, S., Broman, K.W., Long, A.D., and Macdonald, S.J. (2012). Genetic dissection of a model complex trait using the Drosophila Synthetic Population Resource. Genome Res 22, 1558-1566. 10.1101/gr.134031.111.
2.	Brizuela, B.J., Elfring, L., Ballard, J., Tamkun, J.W., and Kennison, J.A. (1994). Genetic analysis of the brahma gene of Drosophila melanogaster and polytene chromosome subdivisions 72AB. Genetics 137, 803-813. 10.1093/genetics/137.3.803.
3.	Olivieri, D., Sykora, M. M., Sachidanandam, R., Mechtler, K., & Brennecke, J. (2010). An in vivo RNAi assay identifies major genetic and cellular requirements for primary piRNA biogenesis in Drosophila. The EMBO journal, 29(19), 3301-3317.
4.	Mazzalupo, S., & Cooley, L. (2006). Illuminating the role of caspases during Drosophila oogenesis. Cell Death & Differentiation, 13(11), 1950-1959.
5.	J. Q. Ni et al., A genome-scale shRNA resource for transgenic RNAi in Drosophila. Nat Methods 8, 405-407 (2011).
6.	K. A. Senti, D. Jurczak, R. Sachidanandam, J. Brennecke, piRNA-guided slicing of transposon transcripts enforces their transcriptional silencing via specifying the nuclear piRNA repertoire. Genes Dev 29, 1747-1762 (2015).
7.	Venken, K.J., He, Y., Hoskins, R.A., and Bellen, H.J. (2006). P[acman]: a BAC transgenic platform for targeted insertion of large DNA fragments in D. melanogaster. Science 314, 1747-1751.
8.	Pfeiffer, B. D., Truman, J. W., & Rubin, G. M. (2012). Using translational enhancers to increase transgene expression in Drosophila. Proceedings of the National Academy of Sciences, 109(17), 6626-6631.

### Sheet: Primers
Primer for lacZ/GFP:lacZ reporter
CCTTTCTTTTCTCTGTTCTTCTCTTC	Tirant_IsoF
GATTTCTTCTACGCTAGTGATAAACCT	Tirant_IsoR
CACCCGTGGCCAGGGCCGCAAGTTACCACCCCACCCCC	Tirant_U3_For
AACGTCGTAAGTGGCggtacTAAATTTGAGGTTACTTAGTATATTATGTATGATTGAAAAATAATGAAC	Tirant_5'UTR_LTR_Rev for lacZ
CTCGCCATCGGAGGGggtaccCATTAAATTTGAGGTTACTTAGTATATTATGTATGATTGAAAAATAATGA	Tirant_5'UTR_LTR_Rev for GFP:lacZ
Primer for recombineering
gaacctgaaacataaaatgaatgcaattgttgttg	Forward primer for SV40 fragment
CCGAGGATCCCTTGTACAGCgatccagacatgataagata	Reverse primer for SV40 fragment
GCTGTACAAGGGATCCTCGG	Forward primer for rpsL cassette fragment
CAGCACCTCCAGTGTCGAC	Reverse primer for rpsL cassette fragment
AGTGAAACATATGGCTGAGAGCGAGTATGTACCAACTAGACTATGTAAGAgaacctgaaacataaaatga	Left homology arm for SV40 3UTR insertion
TCACAGCATAACTATTGGCATAGGGGTAGGGGTCGGACCACAGACACGCACAGCACCTCCAGTGTCGACG	Right homology arm for SV40 3UTR insertion
GCGGATTTAAGAGCCACACT	Forward test primer for SV40 3UTR insertion
TATCACACAACACGCCGATG	Reverse test primer for SV40 3UTR insertion
pJFRC12 constructs
ggatgagctctacaagtaatctagaggatctttgtgaag	fragment 1 to introduce KpnI site in 3'UTR
tcactagatgGGTACCgcatttcttc	fragment 1 to introduce KpnI site in 3'UTR
atgcGGTACCcatctagtgatgat	fragment 2 to introduce KpnI site in 3'UTR
gaggccctttcgtcttcaagaattcgtttaaacggcc	fragment 2 to introduce KpnI site in 3'UTR
gctcagaagaaatgcGGTACGCTTCTCACCTTTGATATACCAAAGAACAGT	pJFRC12_KpnI_3'UTR_AntisenseTirant_Forward
catcatcactagatgGGTACAAGTAAACATGTAAGAAACGAAACAAACTATATGCAAG	pJFRC12_KpnI_3'UTR_AntisenseTirant_Reverse
gctcagaagaaatgcGGTACAAGTAAACATGTAAGAAACGAAACAAACTATATGCAAG	pJFRC12_KpnI_3'UTR_senseTirant_Forward
catcatcactagatgGGTACGCTTCTCACCTTTGATATACCAAAGAACAGT	pJFRC12_KpnI_3'UTR_senseTirant_Reverse
Primer for RT-PCR with tirant and fs(2)Ket	Used in Fig 5/6/7 and Fig S5	Expected size
GGACCTTCGGACGTATTTGC	ORF1	403bp (RNA) - 471bp (DNA)
TCCATCTGCATCACCTGGTT	ORF1
CTATACCCGCTGCTGGATGA	ORF2	333bp (RNA) - 549bp (DNA)
ACAGCTAGTGGGTAGGGAGT	ORF2
TGCTGTGATGGATGCTTGAG	5'IS1	574bp
AAACGGAGGACTCGAGTAGC	5'IS1
CATCGGCGTGTTGTGTGATA	5'IS2	559bp
AAGTCGCACTGCAACATTGT	5'IS2
GCTACTCGAGTCCTCCGTTT	3'IS1	482bp
CGTTGCTGTTCTCCCCATTT	3'IS1
GCCAGTTAAGTCCGTGATCG	3'IS2	524bp
TTTCCAAAGTTCGCGCTTCT	3'IS2
Primer for RT-PCR with tirant and cact	Used in Fig S6
GGCAACAGCAACAAGTGACT	ORF1	435bp (DNA/RNA)
CATTGTGGGATGCCTGTGTC	ORF1
GATTCGCATGGCTCCTCATC	ORF2	256bp (RNA) - 431bp (DNA)
ATATTGTCGGTGGGCCTCAT	ORF2
TCCCAAGTACTTTCGTGCAC	5'IS1	447bp
AAGTCGCACTGCAACATTGT	5'IS1
TCTATGTTTTAGTAGAGCCCGCT	5'IS2	647bp
GCAACTGGAACACCGCATC	5'IS2
GGGTGGAGCCTTTTGTGAAG	3'IS1	425bp
TTGGTCGATTCACGCACAC	3'IS1
AATGTATGAAGGTTTTTAAGTTTCAGCAG	3'IS2	454bp
TCATTTAGATTTAGCTAGCTTAGTACTACGG	3'IS2
Primer for RT-PCR with tirant and CR44619	Used in Fig S7
CCCGTTTTCACCAACAGCTT
AAGTCGCACTGCAACATTGT
GCTACTCGAGTCCTCCGTTT
TTGCGCTTATTCGGCTTCTC
qPCR	Used in Fig 6
CCGCTTCAAGGGACAGTATCTG	rp49
ATCTCGCCGCAGTAAACGC	rp49
AAGTTGCTGCTCTGGTTGTCG	act-5C
GCCACACGCAGCTCATTGTAG	act-5C
CCCATAACACTCAAAACAG	active tirant (target deleted region in fs(2)Ket insertion)
TATCAATCCGTCAAAATAAG	active tirant (target deleted region in fs(2)Ket insertion)
cgcagccggtaggatgtc	tirant spliced
catctgctgtagtcttgtaggttgatt	tirant spliced
Primers to genotype our usual strains	Used in Fig S2
GGAGTTCCACCAAACACTAATAGGC	tirant gag	224bp
CTCAACAAATGCCATGATATCTTTAGGC	tirant gag
GAATTTTCAGCAAACGGCCTCG	tirant pol	285bp
CATTTTGCCCGTGATTTGGAATTCC	tirant pol
TAGGGAAAGCCTTACTAATTGAGAGG	tirant env	400bp
TCATTATTTATATGGTCCGTGATATTTTCGAAC	tirant env
GAGTATTACGGCGACTAGGGATAC	zam control	118bp
ACTTGACCTGGATACACTCACAAC	zam control

### Sheet: Constructs
primers for the cloning of Tirant reporter constructs
element/cluster	Vector	template	nested PCR
			PCR1		PCR2
			PCR1-F	PCR1-R	PCR2-F	PCR2-R
tirant	lacZ	BACR48O22	CCTTTCTTTTCTCTGTTCTTCTCTTC	GATTTCTTCTACGCTAGTGATAAACCT	CACCCGTGGCCAGGGCCGCAAGTTACCACCCCACCCCC	AACGTCGTAAGTGGCggtacTAAATTTGAGGTTACTTAGTATATTATGTATGATTGAAAAATAATGAAC
tirant	lacZ-GFP	BACR48O22	CCTTTCTTTTCTCTGTTCTTCTCTTC	GATTTCTTCTACGCTAGTGATAAACCT	CACCCGTGGCCAGGGCCGCAAGTTACCACCCCACCCCC	CTCGCCATCGGAGGGggtaccCATTAAATTTGAGGTTACTTAGTATATTATGTATGATTGAAAAATAATGA
Fs(2)Ket Pacman	Vector	template
Fs(2)Ket	CH322-190I4	Injected as is in attP2
	Vector	template	Amplification of SV40 fragment		Amplication of rpsL cassette		Fusion PCR with two previous fragments		Fragment with homology arm
Fs(2)Ket-SV40	NA	CH322-190I4 (backbone)	gaacctgaaacataaaatgaatgcaattgttgttg	CCGAGGATCCCTTGTACAGCgatccagacatgataagata	GCTGTACAAGGGATCCTCGG	CAGCACCTCCAGTGTCGAC	gaacctgaaacataaaatgaatgcaattgttgttg	CAGCACCTCCAGTGTCGAC	AGTGAAACATATGGCTGAGAGCGAGTATGTACCAACTAGACTATGTAAGAgaacctgaaacataaaatga	TCACAGCATAACTATTGGCATAGGGGTAGGGGTCGGACCACAGACACGCACAGCACCTCCAGTGTCGACG
		SV40 sequence was amplified from pJFRC12
primers for the cloning of GFP tirant piRNA
Construct	Plasmid	template	Forward	Reverse
UASmyrGFP-tirant-antisense	pJFRC12	BACR48O22	gctcagaagaaatgcGGTACGCTTCTCACCTTTGATATACCAAAGAACAGT	catcatcactagatgGGTACAAGTAAACATGTAAGAAACGAAACAAACTATATGCAAG
UASmyrGFP-tirant-sense	pJFRC12	BACR48O22	gctcagaagaaatgcGGTACAAGTAAACATGTAAGAAACGAAACAAACTATATGCAAG	catcatcactagatgGGTACGCTTCTCACCTTTGATATACCAAAGAACAGT

### Sheet: HCR FISH Probes
HCR FISH Probes
tirant_B5	antisense tirant_B5	flamenco_B1	fs(2)Ket_B1	fs(2)Ket intron_B1	cact_B1	cact intron_B1	CR44619_B1
CTCACTCCCAATCTCTATaaTGAACGTGTAGTTTTCCTAAGGTTG	CTCACTCCCAATCTCTATaaCGCTATGGCCGTCACTTCGAACTGG	GAGGAGGGCAGCAAACGGaaTTAACACCCAGTCCAATGCTCTGAA	GAGGAGGGCAGCAAACGGaaATTGCATGGCGATATCGGAAGTCAT	GAGGAGGGCAGCAAACGGaaGTTGCAACACCTTGATTGTCAAAAG	GAGGAGGGCAGCAAACGGaaGGCGTCCTACGGTTGAAATGCGTAT	GAGGAGGGCAGCAAACGGaaGTTGGCGGGACACCATTTATATCAT	GAGGAGGGCAGCAAACGGaaTCCACTTCTGCTTCATCTTCGCATT
ATTAGTGTTTGGTGGAACTCCAACAaaCTACCCTACAAATCCAAT	TACCAATCTACGCGTCATCCATACCaaCTACCCTACAAATCCAAT	ACTTGCAGCAAACCGGCATAGAAATtaGAAGAGTCTTCCTTTACG	ACACCGTCTTTTCCAAAATGGCAATtaGAAGAGTCTTCCTTTACG	CTGAAGCTGGCGATTTTATTTCGACtaGAAGAGTCTTCCTTTACG	GAGCGAAGCCACTTGATGTTGATGCtaGAAGAGTCTTCCTTTACG	CGACAATGTCTCGCAGTTTGGCTAGtaGAAGAGTCTTCCTTTACG	GCATGCTGTTGTGCTTCTTCTTGCTtaGAAGAGTCTTCCTTTACG
CTCACTCCCAATCTCTATaaGAGTCAGGACGTCTAACGGGATGTG	CTCACTCCCAATCTCTATaaTCGTCCACATCCACGAGGATCATCA	GAGGAGGGCAGCAAACGGaaCGCTAGCAATTTCGCCAAAGAAAAG	GAGGAGGGCAGCAAACGGaaAAGTTCTTCGCCGATAGCAGCTCAT	GAGGAGGGCAGCAAACGGaaAAGAGTTAAAGTTATTGGGCTGCTC	GAGGAGGGCAGCAAACGGaaGGGTCTCTGATTGTGTGATTGTTTA	GAGGAGGGCAGCAAACGGaaATAGCCCATAACCATATGTACGTCT	GAGGAGGGCAGCAAACGGaaTCCACGCTGCGTATGCTTTCATTTT
TTGGGTTCTTCCGAAATCGGGAGAAaaCTACCCTACAAATCCAAT	TATGGCTGCACCGACGAACGAAACAaaCTACCCTACAAATCCAAT	AAACCAACCATTTCGAGTCACTACTtaGAAGAGTCTTCCTTTACG	AGGTTGCTGGCCGCCGCCTGCTCCAtaGAAGAGTCTTCCTTTACG	TCTGTCGGCTGCAAATGGTGGAGACtaGAAGAGTCTTCCTTTACG	CATTTTCGTGCTTTTCCTCTCTCAGtaGAAGAGTCTTCCTTTACG	TTTTGGCATCTGCTCAAAGGCGTCTtaGAAGAGTCTTCCTTTACG	AAACCCAAACCCCTAAGAATTTCGCtaGAAGAGTCTTCCTTTACG
CTCACTCCCAATCTCTATaaGCGGGCAGAATCGTTTCCCGAGTCC	CTCACTCCCAATCTCTATaaGATTGGTAACGTTCCTAGCAGTCAT	GAGGAGGGCAGCAAACGGaaCTGGCAAGCTTCCAGCATGACTAAA	GAGGAGGGCAGCAAACGGaaTCTGACAGCGCCTTGAGAAACTCGG	GAGGAGGGCAGCAAACGGaaCTGGCGACACCGTCTTTTCCAAAAT	GAGGAGGGCAGCAAACGGaaTGCCTCCGCTGCTTTTGTTGGGCTC	GAGGAGGGCAGCAAACGGaaCTTCTGTGCGTTCTGTGCTTTTCGT	GAGGAGGGCAGCAAACGGaaTTTTGCATGTCCAGCTTCGGGTTAC
AGTGGGCGCCAGAGGGGATGGAGTGaaCTACCCTACAAATCCAAT	ACACCTGGACACTCTACACTCTGCTaaCTACCCTACAAATCCAAT	ACAATGATATCTAGGACCCTACCAAtaGAAGAGTCTTCCTTTACG	GCACTGTTGGCCGTGTTCACCAGTAtaGAAGAGTCTTCCTTTACG	CACGTTTGTAGCAGTGGGGAAACTCtaGAAGAGTCTTCCTTTACG	GTCACTTGTTGCTGTTGCCTTTGTTtaGAAGAGTCTTCCTTTACG	GACGTCTGAAACTTTGCAAATGTTCtaGAAGAGTCTTCCTTTACG	TTTGTTTGCCACAAGTCTCCGAATTtaGAAGAGTCTTCCTTTACG
CTCACTCCCAATCTCTATaaTGCCATGATATCTTTAGGCTTGAAC	CTCACTCCCAATCTCTATaaAATCCTGGCCGTCCATCACAATACT	GAGGAGGGCAGCAAACGGaaGCAAGCTTAGCGTTAACACTGTATT	GAGGAGGGCAGCAAACGGaaTGGAGACCGGCTGCCATTCGCGCCA	GAGGAGGGCAGCAAACGGaaGCGTCCCTCCCGCCAATCGAAGAAA	GAGGAGGGCAGCAAACGGaaGGGCGCGCTGCTCAACACTGGCAGC	GAGGAGGGCAGCAAACGGaaTCTGGTCCGCGTATACAGAGCAAAA	GAGGAGGGCAGCAAACGGaaACACACACACACACACAAGCCGGCA
ATCAAAGGTTGGCAAATGCTCAACAaaCTACCCTACAAATCCAAT	CCTCGAAGCCACCCAAACAATGGATaaCTACCCTACAAATCCAAT	CATACTTCGCAAATATGGATACGCAtaGAAGAGTCTTCCTTTACG	TCCTTGCTGGTCAGGTGGTTCTTCAtaGAAGAGTCTTCCTTTACG	ATTGCAACCCTGCGCAACATATAACtaGAAGAGTCTTCCTTTACG	AGGACGAGGGGTTAGCCGCGTTTGAtaGAAGAGTCTTCCTTTACG	AGAGGCATTGGAATCGATAATTCGAtaGAAGAGTCTTCCTTTACG	CAAGAATTTCGACCCCTCCATCCACtaGAAGAGTCTTCCTTTACG
CTCACTCCCAATCTCTATaaAAACCTGTCCAATAGACGAGGTGTA	CTCACTCCCAATCTCTATaaCATGCGAAAAGTAACTAGGAATACC	GAGGAGGGCAGCAAACGGaaAATGGTTTGGTCATACAGCTTGTAG	GAGGAGGGCAGCAAACGGaaTCCTGGTACTGTTGGCTGACCTTCT	GAGGAGGGCAGCAAACGGaaCTAGCAACCAAACATATGCGAGCGC	GAGGAGGGCAGCAAACGGaaCGCCAATTTTACCGCTAGTGGCTAG	GAGGAGGGCAGCAAACGGaaTGTTATGCAATGAGTGTGGGTGGCA	GAGGAGGGCAGCAAACGGaaCTGAATCTTAAGCGGATTATGAGAC
CATCAGGATTTCTTCTACGCTAGTGaaCTACCCTACAAATCCAAT	TGAACAGACGGATTTTGATCTTCCCaaCTACCCTACAAATCCAAT	GCTGAGAGGAAAATGGGATTTTCCTtaGAAGAGTCTTCCTTTACG	ATCTCGCTGGGAAACTGATGCCAGCtaGAAGAGTCTTCCTTTACG	CGTGGATGCACATGTGTGCGGAGGCtaGAAGAGTCTTCCTTTACG	TGGCGGCCGTTTGATCTTGTGTTTTtaGAAGAGTCTTCCTTTACG	AGAACCCTTCCTGTGCTCCTCCACAtaGAAGAGTCTTCCTTTACG	GCACGTGGTGCACCCCGCTGATGTTtaGAAGAGTCTTCCTTTACG
CTCACTCCCAATCTCTATaaCGGTGTTTGGTCAGCTCCCCTGATG	CTCACTCCCAATCTCTATaaTCAGCCATCATCAGATACATTAACG	GAGGAGGGCAGCAAACGGaaTGGGCAGGACTTTCAATAAGCTTAA	GAGGAGGGCAGCAAACGGaaAGGATGTTATTCTTGATCAACTCGC	GAGGAGGGCAGCAAACGGaaGGTTCGTACATCCTTAATTGTAGGA	GAGGAGGGCAGCAAACGGaaGCACGGCAAATTCCTTTTGCTTGTT	GAGGAGGGCAGCAAACGGaaGAGCAGATACAGTGTGCCACAAATT	GAGGAGGGCAGCAAACGGaaGGGTAATAGCTGGCAGGTAAAGGAA
GATGGTCCTCAGAGTAAGCAGGCCAaaCTACCCTACAAATCCAAT	AACGGCTCCGAGCTCTCAATAATGGaaCTACCCTACAAATCCAAT	TCTTTGGCCATACCCGCTTGACTGGtaGAAGAGTCTTCCTTTACG	CGGGTGTTCTCGGTACCCAAAGCAGtaGAAGAGTCTTCCTTTACG	TAGAGTTAGTGAGGTTATGTCGCAGtaGAAGAGTCTTCCTTTACG	TGAAGCCCGAATCACTGGTTTCGTTtaGAAGAGTCTTCCTTTACG	AACGGATTGTGCTACCAAAATCTTGtaGAAGAGTCTTCCTTTACG	AGATGTTATCCAGATTCACAGCGTGtaGAAGAGTCTTCCTTTACG
CTCACTCCCAATCTCTATaaCTTTTAATCTCATCCCAAACCAAGG	CTCACTCCCAATCTCTATaaGTGAACAAACTGAAGGTATCCCTAA	GAGGAGGGCAGCAAACGGaaTCGCGGGAAACTAAAATCAACAGCA	GAGGAGGGCAGCAAACGGaaCATAGGCCACGCACTGGGCGGCGCA	GAGGAGGGCAGCAAACGGaaACTCCGAAGCGACGCCTCATCGATT	GAGGAGGGCAGCAAACGGaaAGATCTGCGAGGATTGCGGGCCGGA	GAGGAGGGCAGCAAACGGaaCTGCTTAAAGCTGGCAAACGGGTAG	GAGGAGGGCAGCAAACGGaaAAGATGAAGGGTATTGATGGGAGGG
TTGCTCGAGTAGAGGCGGATGAGATaaCTACCCTACAAATCCAAT	GAGAGAGGTTACATCTTCGCATTCAaaCTACCCTACAAATCCAAT	CCTTCCTGAGCGTGCATATTTATATtaGAAGAGTCTTCCTTTACG	GGTTTATCGGCAGCTCAATCACGGCtaGAAGAGTCTTCCTTTACG	GAACTGGCCGCCAAGCATACGGTGGtaGAAGAGTCTTCCTTTACG	CGCTATCGGGGACTATCTCCTCGCTtaGAAGAGTCTTCCTTTACG	TTTTGTGGAGCTTCAAACCGGTTGGtaGAAGAGTCTTCCTTTACG	TCCCTTGTGGTTACGAACCTAAAATtaGAAGAGTCTTCCTTTACG
CTCACTCCCAATCTCTATaaTCGCTTAACAAGTTGGCCTCGCTTT	CTCACTCCCAATCTCTATaaGGCCCCATCACCGACGTGTTCGAGG	GAGGAGGGCAGCAAACGGaaCTTCACTGGACTGAGCATACGTTTA	GAGGAGGGCAGCAAACGGaaCCAGTGTCTGGATGAGCATGGGCCA	GAGGAGGGCAGCAAACGGaaGCAGGCATTCCTTATCAGCAACCGG	GAGGAGGGCAGCAAACGGaaACTCCTGCTGATCCTTATCCTGTTC	GAGGAGGGCAGCAAACGGaaATTATGTGGCTTGTGTATGAGCGGG	GAGGAGGGCAGCAAACGGaaAACACTCCGTTGGGCCAGGAACCTC
GTCAGGTTGTCCGAAAATGTGTTAAaaCTACCCTACAAATCCAAT	AACAGTTCCTGCGATGTACGGGAAAaaCTACCCTACAAATCCAAT	CTACCCGTTTGCCTAACTCTATTCAtaGAAGAGTCTTCCTTTACG	TGGATCCTTCGCTGACCACCTTGTTtaGAAGAGTCTTCCTTTACG	TAAAATCTTCAGGCAAGGGGCAAGTtaGAAGAGTCTTCCTTTACG	CAACGGGCTGTTCCTTTTGGGGTGCtaGAAGAGTCTTCCTTTACG	GCTGCTTTTGGCTAGCCAAAGAAATtaGAAGAGTCTTCCTTTACG	ACATGTCAGTTTTGCTGAATGACGTtaGAAGAGTCTTCCTTTACG
CTCACTCCCAATCTCTATaaGATATACCAAAGAACAGTTGGCCCA	CTCACTCCCAATCTCTATaaTGCCTGGAACACCTTTTGAACGGAG	GAGGAGGGCAGCAAACGGaaGCGCGCGTTCTCACAACTCGTATTT	GAGGAGGGCAGCAAACGGaaCCAGCGCCGACTCGCGATGCATCTC	GAGGAGGGCAGCAAACGGaaCTAGTAATGAATTGTAGCGGTGGAG	GAGGAGGGCAGCAAACGGaaCAGTGGTGGTGTCCTGGTGCTCCTC	GAGGAGGGCAGCAAACGGaaGGGAAAACCCAGAGGTTTCGAATAG	GAGGAGGGCAGCAAACGGaaATCGAAGGGTTTTGGGTGGTGGGAA
ATGGAGAAGAGTTGGCTTCTCACCTaaCTACCCTACAAATCCAAT	TACGTTGATACACCACAGAACAACAaaCTACCCTACAAATCCAAT	CTATTTCCTGGACACAGGACCAAAGtaGAAGAGTCTTCCTTTACG	TGTCCTGGCAAATGTAGCCAATGGCtaGAAGAGTCTTCCTTTACG	TGCATATGAAGAGCTAAGCAGTAAGtaGAAGAGTCTTCCTTTACG	GTTTGAGTCGCATTGAATCGGCGGTtaGAAGAGTCTTCCTTTACG	TGCTTTCGAATTTATTGCTGTGGCAtaGAAGAGTCTTCCTTTACG	TTTCGACTCTGTCATGTGTACCAAAtaGAAGAGTCTTCCTTTACG
CTCACTCCCAATCTCTATaaTTGAGACAAACCTCGTTGTAGACAA	CTCACTCCCAATCTCTATaaAATACATTCTTGTGCGACGAGAACT	GAGGAGGGCAGCAAACGGaaGACTTTTGTGCAATTGACAACGAAC	GAGGAGGGCAGCAAACGGaaACTGGTTCTCCATGACGCCGAAACG	GAGGAGGGCAGCAAACGGaaTTTAGGCAAGGCGTATATAGTGAGA	GAGGAGGGCAGCAAACGGaaATTGTGGGATGCCTGTGTCCGCGCT	GAGGAGGGCAGCAAACGGaaGTGTCCCGCGCTTCGAATATTTAAA	GAGGAGGGCAGCAAACGGaaGCTGTCACCGAATGCAAACACAATT
GGTTCCTTCAAACCAGTCATAAAAGaaCTACCCTACAAATCCAAT	ATGACCCGTAAATGCCCCAAACTGGaaCTACCCTACAAATCCAAT	AATAACCCACGAGAAATTGACGTCAtaGAAGAGTCTTCCTTTACG	GAATAATAGCAGTCAGCACATCGTTtaGAAGAGTCTTCCTTTACG	TGGGAATGTGAAGGCAAGATAGGAAtaGAAGAGTCTTCCTTTACG	GACTGACCAAATGGCTTTCGACGGTtaGAAGAGTCTTCCTTTACG	TAGTGATCTACACACAGAACTGGCCtaGAAGAGTCTTCCTTTACG	TACATGTGTGTGTGCACTTCTATGGtaGAAGAGTCTTCCTTTACG
CTCACTCCCAATCTCTATaaGACTTTATCCTGACGAAAGTCTTGA	CTCACTCCCAATCTCTATaaAACATGGATGCCAACGACAATAAAG	GAGGAGGGCAGCAAACGGaaAACAGATATCCTCGGATATCACTTC	GAGGAGGGCAGCAAACGGaaTGCTCGGCTCTACCTTTCTCATGCC	GAGGAGGGCAGCAAACGGaaAGCTTTGGTATCAGGCCATTGAATT	GAGGAGGGCAGCAAACGGaaGGCCGAGATTGTTAAGCTGTTCGCC	GAGGAGGGCAGCAAACGGaaGGGCCTTGTGTTTACTTAGCTATCG	GAGGAGGGCAGCAAACGGaaGGGGAAATACGAGGGGCTATAAATA
TCGTACGCCTGTTCAAGTGTAGAAGaaCTACCCTACAAATCCAAT	GGGAGTCTAGTAAAGGTGGTTACCGaaCTACCCTACAAATCCAAT	ATACACTGACATGACCCTGTCAAAGtaGAAGAGTCTTCCTTTACG	CCGTGGTGGCCGCCAAGCGTACATGtaGAAGAGTCTTCCTTTACG	CACGCCCACCATTTTGGGTCGGCTTtaGAAGAGTCTTCCTTTACG	GACCGGTGATTTGGGTGCTGCTGCTtaGAAGAGTCTTCCTTTACG	ACATTGCATTTGGACCACATATTCGtaGAAGAGTCTTCCTTTACG	ACATGTGTATTTAAGTGTGGGGATCtaGAAGAGTCTTCCTTTACG
CTCACTCCCAATCTCTATaaCCCTATATAAGGTCTGCTCTATTTG	CTCACTCCCAATCTCTATaaAACAAACGGGGTTTGATTAACGGAT	GAGGAGGGCAGCAAACGGaaTCACAAACCCCTCGTTTGGCTAAAT	GAGGAGGGCAGCAAACGGaaTGGTGAACTCCAACGAGTTGTGAAG	GAGGAGGGCAGCAAACGGaaGCAGTTATTCAGTGCCAATTGTACA	GAGGAGGGCAGCAAACGGaaTGGCTGTGGAGGATTGAACCTTGCT	GAGGAGGGCAGCAAACGGaaCCTATTTTCGTCACTAGTGCCTAAA	GAGGAGGGCAGCAAACGGaaAGGTAGGACAAGTGATAAGCCGAAA
CTGGTCTGTTGGTTCGCTTGTTTTGaaCTACCCTACAAATCCAAT	CTCAAAGCCCTTACACCTTCATATAaaCTACCCTACAAATCCAAT	GGGTGCCGCCTTTCAGATTTTGATCtaGAAGAGTCTTCCTTTACG	GCTCCATGTCTTTCTCAAAGTTCGAtaGAAGAGTCTTCCTTTACG	AAAGCAGCCAGGATCTGAAAGTAAGtaGAAGAGTCTTCCTTTACG	ATCCCGAAGGATTCGCGTTCGCCGTtaGAAGAGTCTTCCTTTACG	GCTCTCGGCCAAATGTTGAAAATGTtaGAAGAGTCTTCCTTTACG	TGAGAGAGGGAGAGAGGCTAAAGCGtaGAAGAGTCTTCCTTTACG
CTCACTCCCAATCTCTATaaTATTGTCTGATCCATTGGGTCCCTG	CTCACTCCCAATCTCTATaaGCCAAATTAACCCAAGCCCAAGTAA	GAGGAGGGCAGCAAACGGaaAGCCTACAAATCTGTATGAGCTAAG	GAGGAGGGCAGCAAACGGaaCGCACACCACCTCCATGATGAAGTT	GAGGAGGGCAGCAAACGGaaCTAACCTGCAGATTGGACGCAACGC	GAGGAGGGCAGCAAACGGaaTGGGCGGAGCGGATGATGTTGCTCC	GAGGAGGGCAGCAAACGGaaCGCTCTAATGCGCTATCATTATTCT	GAGGAGGGCAGCAAACGGaaGCTGTTGGTGAAAACGGGTAGGCGG
TGCTGTCGTAGCTATTTCGGTAGGTaaCTACCCTACAAATCCAAT	TTGACGGACTCCGTCACAATTTTAAaaCTACCCTACAAATCCAAT	AGTAAAGGCCATAAAAGGAATACCCtaGAAGAGTCTTCCTTTACG	TTTGCGAGTCCTGGCACTGAGTGGCtaGAAGAGTCTTCCTTTACG	TCCCTCATATACCATTCGTGTTGTAtaGAAGAGTCTTCCTTTACG	CCCAGGCGTTCATGATATTAATGCTtaGAAGAGTCTTCCTTTACG	ATTTCCGTTATTGTCTGCGCCTTTAtaGAAGAGTCTTCCTTTACG	CGGTGAACAAAGATCACATCAACTTtaGAAGAGTCTTCCTTTACG
CTCACTCCCAATCTCTATaaTTCGGTCGTTACGTCCGCTGCGGTA	CTCACTCCCAATCTCTATaaATGTATGGAACAATTCCATCTGACC	GAGGAGGGCAGCAAACGGaaAAGACCATGATGAGCAGGGGAACAA	GAGGAGGGCAGCAAACGGaaATAATCTTCACCAGGCACTGCAGAG	GAGGAGGGCAGCAAACGGaaCACTTTCACTGCATTACACACAATC	GAGGAGGGCAGCAAACGGaaCGTCGTCGTTTTGTTGATAGAACTG	GAGGAGGGCAGCAAACGGaaTGTGCCCTCGATAACGAACCTTTCC	GAGGAGGGCAGCAAACGGaaATATGGCTTAACTGTGAATTGAGCG
AGTTAGAGTAGGGTCCCCTACGGTCaaCTACCCTACAAATCCAAT	TGTAATCAACCTACAAGACTACAGCaaCTACCCTACAAATCCAAT	GTGATCCAACATGGGTTGTGGACAAtaGAAGAGTCTTCCTTTACG	GGCTCCATGTACTGGTAATAAAGGGtaGAAGAGTCTTCCTTTACG	TACATAGTGGGAATGTCGTGTACTCtaGAAGAGTCTTCCTTTACG	TACAGGCCAGGTGCAAAGGTGTGTCtaGAAGAGTCTTCCTTTACG	GTTTCTGCGGGCGGAGAAGGGTGCCtaGAAGAGTCTTCCTTTACG	CAACCCAGCGTCCAACAATCTTGGTtaGAAGAGTCTTCCTTTACG
CTCACTCCCAATCTCTATaaAATGGTCTATTTTGGCCAGAGTTAG	CTCACTCCCAATCTCTATaaAGGGAAAGCCTTACTAATTGAGAGG	GAGGAGGGCAGCAAACGGaaTTAAAACTTGGGGCTTGCGTTAAAG	GAGGAGGGCAGCAAACGGaaATAGGGAAAAGAGCCTGTGCCATGT	GAGGAGGGCAGCAAACGGaaTCGATTTTGGTGCAAGCCATTACGA	GAGGAGGGCAGCAAACGGaaCGGCCACCACGTCCACTGATCCCGA	GAGGAGGGCAGCAAACGGaaGGTCGACCTCTAAACATTTGGCCAT	GAGGAGGGCAGCAAACGGaaCCTCTCCAACGGAATTCTACACCCC
GATTGGGGTGTGCGATTGTGTGAATaaCTACCCTACAAATCCAAT	TAACGCCCCTATAGCCAAGATAGAAaaCTACCCTACAAATCCAAT	GCGTTTTCGAAGGAACAAAACGCTCtaGAAGAGTCTTCCTTTACG	TTATCAGACTTCATGGCCGCCAAAGtaGAAGAGTCTTCCTTTACG	CGGAACAATCAGTAGAGTAGGGGATtaGAAGAGTCTTCCTTTACG	ACGGATGAGGAGCCATGCGAATCAGtaGAAGAGTCTTCCTTTACG	TTATGGCCAAGAAACGGGCGGTTGGtaGAAGAGTCTTCCTTTACG	AGGTTAGGTTTATTGCTCTCCCTCCtaGAAGAGTCTTCCTTTACG
CTCACTCCCAATCTCTATaaGTATTGGCCCGGTTGTCCTTGGTGC	CTCACTCCCAATCTCTATaaACTCAGGCTATCCATGTCCATTATT	GAGGAGGGCAGCAAACGGaaTCTTGTATTCGTCGCTAAGCGAACT	GAGGAGGGCAGCAAACGGaaTCTATGCCCTGCAGCGCTACAGCAT		GAGGAGGGCAGCAAACGGaaCCACATCGTTCTGGATGTTGAGCAG	GAGGAGGGCAGCAAACGGaaTGTCGGGCGCGTTAATGATGCCCAA	GAGGAGGGCAGCAAACGGaaATCAGCACAGTCAGTTGTTGTAGAT
TGTGAAGGTGCTCGAAAGGGGTTTGaaCTACCCTACAAATCCAAT	TACCATTTCAGGTTCACCCTTGTGCaaCTACCCTACAAATCCAAT	CCTAGATTGCAATCGCAAATCTCAAtaGAAGAGTCTTCCTTTACG	TCCTCATCGCAGACGTTCGACCAGAtaGAAGAGTCTTCCTTTACG		GAGCGGCCAGATGAAGGGGTGTCTGtaGAAGAGTCTTCCTTTACG	ATAATGGCAGTCCATTTCCCAGTTGtaGAAGAGTCTTCCTTTACG	TTCCGCTACTCTCTTGCAATGTCAAtaGAAGAGTCTTCCTTTACG
CTCACTCCCAATCTCTATaaATCAGGTTGAGGGTTCTCCTCTATA	CTCACTCCCAATCTCTATaaAATAACTGACCCCACTACCTCTTAA	GAGGAGGGCAGCAAACGGaaTGGGCATGGGAAATCGATAGATATT	GAGGAGGGCAGCAAACGGaaTCCTGGCTTTCGATGGCCAGATCTA		GAGGAGGGCAGCAAACGGaaTCCTCATGATGTTCGGCTGGGCAGT	GAGGAGGGCAGCAAACGGaaTCGGGAGCCTTGCGTGCGTTTATTT	GAGGAGGGCAGCAAACGGaaACCATCTTTCTTTCTCCGTCTCTTT
TCCCGAGGCCGTTTGCTGAAAATTCaaCTACCCTACAAATCCAAT	AAAAGCAACAACGTACCCAACACTGaaCTACCCTACAAATCCAAT	CAACATATACGCAACTCGACCATAAtaGAAGAGTCTTCCTTTACG	TGCGGAGCGCGGCCCTGATCAGTGGtaGAAGAGTCTTCCTTTACG		TGGGCTCAGCTCCGGCGAGTAAAAGtaGAAGAGTCTTCCTTTACG	TATAGAGCCTGTGCCGTGTCCTCGTtaGAAGAGTCTTCCTTTACG	TGCGCTTATTCGGCTTCTCCTCCGAtaGAAGAGTCTTCCTTTACG
CTCACTCCCAATCTCTATaaTGGCTGGGCTTATGTACCCTGTTGG	CTCACTCCCAATCTCTATaaAAGTCAAACACGACAAAGGTCATAC		GAGGAGGGCAGCAAACGGaaCCTCGAGCATAGTGCTTGGACACTC		GAGGAGGGCAGCAAACGGaaCTGTGTTTCCATGACGATCGCGCAC	GAGGAGGGCAGCAAACGGaaCTGGCAAAAGGACGTCCTTATACTA	GAGGAGGGCAGCAAACGGaaCGTCGATTGTTGTTCTAGTTGTCGT
TTATAAAAGGAAGCGAGGGGTTGTGaaCTACCCTACAAATCCAAT	AGATTACACCCAGGTTTTCGATTCAaaCTACCCTACAAATCCAAT		AGCACAGGCGTCAGGAACTGCAGAGtaGAAGAGTCTTCCTTTACG		CTCCGGCGATGCAGGAAAGATGCAGtaGAAGAGTCTTCCTTTACG	GCCCACGAAGTTGTCAAGCGATCCGtaGAAGAGTCTTCCTTTACG	CTCACTGTACCTCATTGTTGCTGTAtaGAAGAGTCTTCCTTTACG
CTCACTCCCAATCTCTATaaGGAGTGTGTAGAGCCTGTGTCAATT	CTCACTCCCAATCTCTATaaTCCTTAGGAAGGAAAACAGACGTAA		GAGGAGGGCAGCAAACGGaaTCGTCCTGCTTGGTTAATTTCTCGA		GAGGAGGGCAGCAAACGGaaCTGTCAAGGCACGGACGCACTGTTT	GAGGAGGGCAGCAAACGGaaATTTCTGGCACTCCTGGTTAACCAA
AGGGTCGACATATTTTGGGTCGATGaaCTACCCTACAAATCCAAT	CCGTAGACCTACAACCAGACACTTTaaCTACCCTACAAATCCAAT		GGGCTCCAGGTGTCCTCGTCATCGCtaGAAGAGTCTTCCTTTACG		CATGGATTTCCGTGGCGCCGAACTTtaGAAGAGTCTTCCTTTACG	TTGCGCTGTTTATTATCAACAGTGGtaGAAGAGTCTTCCTTTACG
CTCACTCCCAATCTCTATaaGGGCGTATCTAAGGTCACACAGTTC	CTCACTCCCAATCTCTATaaAATCCAGTTCAATAACGAACACGAC		GAGGAGGGCAGCAAACGGaaATGAGGCAAACGGAGGCGGCCTTCG		GAGGAGGGCAGCAAACGGaaATCGGTGTCCATATTGTCGGTGGGC	GAGGAGGGCAGCAAACGGaaCTGATAACTTAATCACAATCCAGCC
ACTGTTCAGGGCTGTTTTGAGTGTTaaCTACCCTACAAATCCAAT	CGGACGTACTCATATATTCAACCAAaaCTACCCTACAAATCCAAT		TCGTCCTCGCAACATGTGGCCAGCAtaGAAGAGTCTTCCTTTACG		TCAGGGAACTGACCGCTTTGTCGTTtaGAAGAGTCTTCCTTTACG	CCCTAATGCGACAGTAGTTCATTTTtaGAAGAGTCTTCCTTTACG
CTCACTCCCAATCTCTATaaGTGGAAATGGTATAGAGACGTTTTG	CTCACTCCCAATCTCTATaaCGAAGCCTTGGAACTGGCAAATACC		GAGGAGGGCAGCAAACGGaaATGAAGGGAAGCACATGTGGCACGA		GAGGAGGGCAGCAAACGGaaCCAGATCGGCGGGCAGGCAGGCGTA	GAGGAGGGCAGCAAACGGaaGCATTCCCTTGGGGAAATTTCTACA
TCATTTTGCCCGTGATTTGGAATTCaaCTACCCTACAAATCCAAT	CAGGAACAAAATCATTGATAGGGCCaaCTACCCTACAAATCCAAT		CAATTAGGTGACTCGATGTTCTCCTtaGAAGAGTCTTCCTTTACG		AGCGTTCTCCATCGTAGTTGCGAATtaGAAGAGTCTTCCTTTACG	GAGCAGAAACTCTGCTTGCTGTCTTtaGAAGAGTCTTCCTTTACG
CTCACTCCCAATCTCTATaaAAGAGTGGAACTTGAAAGGTAGAAG	CTCACTCCCAATCTCTATaaGTATGGCCTGCTTACCCTGAGGACC		GAGGAGGGCAGCAAACGGaaGTCATTACCGCTGCGTCGCGGAATC		GAGGAGGGCAGCAAACGGaaATATCAATGTGACCCGCCTCGGCGG	GAGGAGGGCAGCAAACGGaaCCTTGCTTGGTTAACCCAACATTTG
AGTCCATTCCTATCAATCCGTCAAAaaCTACCCTACAAATCCAAT	GCTCATCAGGGGAGCTGACCAAACAaaCTACCCTACAAATCCAAT		TCCAATCCATTCAGCACGGAGCCGAtaGAAGAGTCTTCCTTTACG		GCTCCATGGGATACCAAAATGCGTAtaGAAGAGTCTTCCTTTACG	CAAGGCAAATGTGCTGTTCTGAAATtaGAAGAGTCTTCCTTTACG
CTCACTCCCAATCTCTATaaAGGGTATAATGGTACTTGGGGTTTT	CTCACTCCCAATCTCTATaaTATCACTAGCGTAGAAGAAATCCTG		GAGGAGGGCAGCAAACGGaaTCCACGAGCGGCTTTAAGGTATTGG		GAGGAGGGCAGCAAACGGaaGATTTTCCCTCCCTGGCGTTAATGT	GAGGAGGGCAGCAAACGGaaCCATTCGCAACGTAACAAATGGCAT
TTGAAGTTGAGTTACTGTGGGTCCAaaCTACCCTACAAATCCAAT	TGGTACACCTCGTCTATTGGACAGGaaCTACCCTACAAATCCAAT		AGTCGAATGAGCGTGGGCATGGCTTtaGAAGAGTCTTCCTTTACG		ATCGCAATGTGCAGCGGTGTGCGGCtaGAAGAGTCTTCCTTTACG	GGTTCTTCTTCGCTTAAGCAAAGATtaGAAGAGTCTTCCTTTACG
CTCACTCCCAATCTCTATaaGTGGCAAAATAGTTTTCGTATGTCC	CTCACTCCCAATCTCTATaaCCTTAATTTCAACTACGTTCAAGCC		GAGGAGGGCAGCAAACGGaaCGCACGATAACGCTGGAGTCGTACA		GAGGAGGGCAGCAAACGGaaTTGGCCAGATCCTCGTTGCAGCCCT	GAGGAGGGCAGCAAACGGaaTCAGTTGCCAGGCCACAGATTTCAT
AGTCGCCCTGTTTGGTTTCCACTGGaaCTACCCTACAAATCCAAT	TGGCGCCCACTGTCAGTGGTATTAGaaCTACCCTACAAATCCAAT		CGTCCGAAGGTCCAGGCGATGGTATtaGAAGAGTCTTCCTTTACG		AGCTTCTCGCACTCATCGAGCAGGAtaGAAGAGTCTTCCTTTACG	CGGGAGTGACTGCTTCTAATTGTGAtaGAAGAGTCTTCCTTTACG
CTCACTCCCAATCTCTATaaCCTCTCGCTATAGTTTGTGATAACG	CTCACTCCCAATCTCTATaaCAATATGGACTCGGGAAACGATTCT		GAGGAGGGCAGCAAACGGaaGCCGCCTCGGGAATTATATCGCAAA		GAGGAGGGCAGCAAACGGaaCCGGCGTAGGTGGCCGTTTCCAGGT	GAGGAGGGCAGCAAACGGaaACACCGATGGACATATCTCGTTTGC
CGGGCTCTCGAGGTACAATAACTGAaaCTACCCTACAAATCCAAT	ACCCAAATCAATATCTTCCCAAACCaaCTACCCTACAAATCCAAT		AGCGTTTGAAGATATGTCTCGTTGAtaGAAGAGTCTTCCTTTACG		ATGCACGCAAACTGGTAGGCCGTCAtaGAAGAGTCTTCCTTTACG	CAGTTACCAATGTCTGCTGACGATCtaGAAGAGTCTTCCTTTACG
CTCACTCCCAATCTCTATaaCAACATTGTTGGCCGTGGAGTATGG	CTCACTCCCAATCTCTATaaCCACATCCCGTTAGACGTCCTGACT		GAGGAGGGCAGCAAACGGaaTTTAGGCTCTTCACGAAGCACTCCA		GAGGAGGGCAGCAAACGGaaATGTTCTGCATGCGCGACTTGTTCA	GAGGAGGGCAGCAAACGGaaTCCTCGCAGCTGATAACGCACGATT
GGGTGTCTGAAGTGATACTGAAAAGaaCTACCCTACAAATCCAAT	GGAGTTCCACCAAACACTAATAGGCaaCTACCCTACAAATCCAAT		ACGTTGGCTGCTACACGCGGCTCTGtaGAAGAGTCTTCCTTTACG		ACGGTCTCCGCTCCGCGCTTCTCCAtaGAAGAGTCTTCCTTTACG	CACAGTAAACGACCACCTATGGGGTtaGAAGAGTCTTCCTTTACG
CTCACTCCCAATCTCTATaaACGACGCTGCGGAGTTTTGGGGCTG			GAGGAGGGCAGCAAACGGaaTCGGAAAGTCCAATGAAGGCCCAAC		GAGGAGGGCAGCAAACGGaaCTGTCGTAATCACTGTCCGGAGGCG	GAGGAGGGCAGCAAACGGaaGTGAACGTAGAGAGTGTCGTATAAT
AGAGGTGATCGACGCCAAGGGCTTGaaCTACCCTACAAATCCAAT			TTGGTGACCGCTGCCTCCCAAGCTGtaGAAGAGTCTTCCTTTACG		GTATCGTCTAGATCTTCGATATCGCtaGAAGAGTCTTCCTTTACG	GACGAGGACGTTTAGGAGCGCAATTtaGAAGAGTCTTCCTTTACG
CTCACTCCCAATCTCTATaaCTTGTTGGTGAAGGTCAATGATTTG			GAGGAGGGCAGCAAACGGaaGCGTACGTCTCCGGAGTCTCTCCGT		GAGGAGGGCAGCAAACGGaaGGATCACCAAAGCGATCGTACATCT	GAGGAGGGCAGCAAACGGaaTTATCTACGTGAATGCGAAAAGGGG
GTCCGTGGTTTTAATCGTGTGTGTAaaCTACCCTACAAATCCAAT			ATGATGTACTCAAAGTACGGGGACAtaGAAGAGTCTTCCTTTACG		CCACCGTTGTAGCTGACAAAATAGCtaGAAGAGTCTTCCTTTACG	TAAAACCTGGGCACTGATAATAGCCtaGAAGAGTCTTCCTTTACG
CTCACTCCCAATCTCTATaaGCGCTCCACGGGGAATAACTGGATT			GAGGAGGGCAGCAAACGGaaCGATCAGTGGTCTCCAGCAACTGGG		GAGGAGGGCAGCAAACGGaaCCACATCGGGAATTTAAGTTGTGTT	GAGGAGGGCAGCAAACGGaaGCGAGATCCCCAGTAAATAGAGTAA
ATTTTCTTTGGGACGACCCAGACGGaaCTACCCTACAAATCCAAT			CGCAAATTGGCTTGAGCTCCGTCCGtaGAAGAGTCTTCCTTTACG		GGCGTGCTTCTGGGGACATCGATATtaGAAGAGTCTTCCTTTACG	CACGAGACCTTTGCGGCACATATGGtaGAAGAGTCTTCCTTTACG
CTCACTCCCAATCTCTATaaTCGGATATAGTCTTCTCGTTGAGTT			GAGGAGGGCAGCAAACGGaaTCCATAAGTGCCTGATAAGCAGCAC		GAGGAGGGCAGCAAACGGaaTATTGCATACAATTCTGGGGCAGAA	GAGGAGGGCAGCAAACGGaaTACGGTTCTCAGCTAAAGTTCTTCA
TCCGCGATGTTAGGTATTGGATATCaaCTACCCTACAAATCCAAT			CAATCCAAGGGAGAGTTCTTGATCAtaGAAGAGTCTTCCTTTACG		TTTGAGAACGTGTGTGTCTAGGAATtaGAAGAGTCTTCCTTTACG	TCAACTCACGATTTAACAGCGGGTTtaGAAGAGTCTTCCTTTACG
CTCACTCCCAATCTCTATaaTTGGCTTTGCCCAATCTGTCTAAGA			GAGGAGGGCAGCAAACGGaaAGCGTGGTGCGCTGGACCACCAAGT		GAGGAGGGCAGCAAACGGaaACATAAGGTTCCATTTCCTGGATGC
CTTGCCAGATCAAGTGTGGAGAAATaaCTACCCTACAAATCCAAT			ACCTGGTTCAAGCGCTCCAAAATCAtaGAAGAGTCTTCCTTTACG		GGATTCCCACGTGCCGGGACAGTAAtaGAAGAGTCTTCCTTTACG
CTCACTCCCAATCTCTATaaCGTCGGGATTCATTTCTATCTGATG			GAGGAGGGCAGCAAACGGaaTTGTTAATCTGCGTTTCCATCTGCA
CTACTGTAAATGCAGTTTTGGGTGTaaCTACCCTACAAATCCAAT			TCGTTGAACTGATGACGATCGCTGTtaGAAGAGTCTTCCTTTACG
CTCACTCCCAATCTCTATaaTGAGGCCAAACGGCATTCTAATGAA			GAGGAGGGCAGCAAACGGaaGCATCGGAAATTTGAGGCGCATCCT
CCCTTTGGAATGTGGCTGGGGCATTaaCTACCCTACAAATCCAAT			AACATGGTCAGCAGAGCGGTCATAAtaGAAGAGTCTTCCTTTACG
CTCACTCCCAATCTCTATaaTTAAAGTTGGCAGATCTGAGTCTTC			GAGGAGGGCAGCAAACGGaaGCTCCCAAAAGCTCAACCAATGTCG
AGGAAGTAGGATTTTGTGAGTTGGAaaCTACCCTACAAATCCAAT			AAAGCGGGCATGTACTTGGCGAACTtaGAAGAGTCTTCCTTTACG
CTCACTCCCAATCTCTATaaTGGCCAAGGAATTCTGTCTCCCGCC			GAGGAGGGCAGCAAACGGaaTTCAGACCCATGACGAGGAAGTCCT
GGCCTAACACCTTCTTGTGAAACGAaaCTACCCTACAAATCCAAT			CAGCAGACCTGGTACTCCTGGAAGTtaGAAGAGTCTTCCTTTACG
CTCACTCCCAATCTCTATaaTTTACTGTGGGGACATGGAAAGTTT			GAGGAGGGCAGCAAACGGaaATGTCGCCGGTGAGACCAACAGCTG
CAAGCCTAGGAAAGACTTAATTGACaaCTACCCTACAAATCCAAT			ACCATTAGGTCCTTAAGGGCGCGGAtaGAAGAGTCTTCCTTTACG
CTCACTCCCAATCTCTATaaGTCGTTAGACAGTAAGGTTTTGCAA			GAGGAGGGCAGCAAACGGaaACGGTCATAATTTCGTTGGAATAGG
TGTAAAGTCCGGGTATTGGAGGATTaaCTACCCTACAAATCCAAT			GTCGGCTCCGTTAGATTGTTTATCAtaGAAGAGTCTTCCTTTACG
CTCACTCCCAATCTCTATaaTGCGTCCGTGGTTAGTGTGAAAGGT			GAGGAGGGCAGCAAACGGaaACCTGGGGCTTGACGGTTCGATGGA
TAGGACAGCTCCTATTGCGAAATTAaaCTACCCTACAAATCCAAT			AACGCAATATCTCCGAAAGCAGACAtaGAAGAGTCTTCCTTTACG
CTCACTCCCAATCTCTATaaCCTATCACTATGCACCGGACCTTGG			GAGGAGGGCAGCAAACGGaaTATGGCAGGAAGTGGTTGCCAATGC
CAAGGTTCTACTAGCAAAACATACGaaCTACCCTACAAATCCAAT			CGCAACATATCTAGGACCATGCTCAtaGAAGAGTCTTCCTTTACG
CTCACTCCCAATCTCTATaaGTAGGGTCTGAAGTATTGGACCGCC			GAGGAGGGCAGCAAACGGaaGAAGTTGTTGGCGTCCGTCTGCAGA
GATTATAGTGAATCTCCTGCCAAAGaaCTACCCTACAAATCCAAT			CAGCTCGTTGATGTATTCGTTCATAtaGAAGAGTCTTCCTTTACG
CTCACTCCCAATCTCTATaaAGCTGGAGTCTCCACCTAACTATTT			GAGGAGGGCAGCAAACGGaaAGTGTAGGCTTCAAGGATGCTTTCA
TAGACGACTTCGAAATCGTACTCCTaaCTACCCTACAAATCCAAT			AACGCCCTTAAGGCCCTGGATGATGtaGAAGAGTCTTCCTTTACG
CTCACTCCCAATCTCTATaaCATCAGCAATTACATTTTGAGAGCC			GAGGAGGGCAGCAAACGGaaCATAACGTCTGTATGGGCAGTCTGG
TGACAGAGGCCTCTGGTCTACTGAGaaCTACCCTACAAATCCAAT			AATGTGCATCAGGTGGGGCTCCATGtaGAAGAGTCTTCCTTTACG
CTCACTCCCAATCTCTATaaGAGGAATTGATAGGGCTTCGTTATG			GAGGAGGGCAGCAAACGGaaCTGAGCGATGCGCTTGATGAACGAA
GTTTCTCTGAGATGGGGCAAACATTaaCTACCCTACAAATCCAAT			CAACATTGAGTCGGACACGTCGCCCtaGAAGAGTCTTCCTTTACG
CTCACTCCCAATCTCTATaaGGGTTATTTTGAACAGGAGCTGAAT			GAGGAGGGCAGCAAACGGaaATCGCCAATGAAGCCAGCGGCACTG
GGGTCAGTGTGGCGTTATTTGTATCaaCTACCCTACAAATCCAAT			TAGCCGCGGACCAAACGAAGTGCACtaGAAGAGTCTTCCTTTACG
CTCACTCCCAATCTCTATaaACAGAATTCCCTCCTAAGTTTGTGT			GAGGAGGGCAGCAAACGGaaCAGCATCTTGGTGCGCTGCGCCTTG
TACGTCGTCATACTGAAAATTGGGTaaCTACCCTACAAATCCAAT			TTTTATCTCTTTGACGGCCCAGGTGtaGAAGAGTCTTCCTTTACG
CTCACTCCCAATCTCTATaaTGGTAGGCTTGTTCCACCATTTGAA
AATTGACTGTGGGCTGAGAAGTAGGaaCTACCCTACAAATCCAAT
CTCACTCCCAATCTCTATaaTGGTAAGTGATCTTTTGAGGTTGTC
AACGGTTTTGAAGGTAGTTCGGATAaaCTACCCTACAAATCCAAT
CTCACTCCCAATCTCTATaaGACGTAACGTGTAGGTCAATGTTAA
GGAGAGTTACTAGAGGATTGTTGAAaaCTACCCTACAAATCCAAT
CTCACTCCCAATCTCTATaaCTGTTGTTTCCTGACGTCAAGTATT
TATCTCGTCATGCTCGCTACTGAGTaaCTACCCTACAAATCCAAT
CTCACTCCCAATCTCTATaaGGTTGAATATATGAGTACGTCCGTT
CGTGTTCGTTATTGAACTGGATTGTaaCTACCCTACAAATCCAAT
CTCACTCCCAATCTCTATaaGGTACAACTTCTCGCGAAATTCATT
CATTTGAAAGTTTGTCCGTGATGAGaaCTACCCTACAAATCCAAT
CTCACTCCCAATCTCTATaaGGGGTCTGTTCGGGTTTCATTTAAT
GACTAAAGTGTCTGGTTGTAGGTCTaaCTACCCTACAAATCCAAT
CTCACTCCCAATCTCTATaaTGTGAATCGAAAACCTGGGTGTAAT
ATGTATGACCTTTGTCGTGTTTGACaaCTACCCTACAAATCCAAT

### Sheet: Antibody 
Antibody	Reference	Dilution for IF
Rabbit anti-Beta-Gal	Invitrogen A-11132	1:1000

### Sheet: sh line
Sequences used for generation the aub-ago3 double sh lines
aub shmiR	AGTCGCGACAGTGACGATTATCAATAGTTATATTCAAGCATATTGATAATCGTCACTGTCGCGGC
ago3 shmiR	AGTTTGGTTGGAAATATTGTCTTATAGTTATATTCAAGCATATAAGACAATATTTCCAACCAAGC
Bold indicate guide sequence

### Sheet: X chromosome tirant insertions
Strain	Chromosome	Start	End	Size	Insertion in gene ?	gene	location	orientation	piRNA production	ping-pong piRNAs	trailing piRNAs	Note
A4	CM010541.1	2175976	2181737	5761	yes	raf	intron	sense	no
A4	CM010541.1	21560201	21575426	15225	no				no
A4	CM010541.1	22000123	22008331	8208	flamenco			antisense	yes
A5	CM010562.1	4783746	4788161	4415	yes	rg	intron	antisense	no
A5	CM010562.1	10459455	10465016	5561	yes	stx	intron	sense	no
A5	CM010562.1	21754714	21763063	8349	flamenco				yes
A3	CM010548.1	22092	26738	4646	no
A3	CM010548.1	12554850	12559998	5148	yes	CR44619	NA	antisense	Yes	No	Yes	CR44619 is a lncRNA
A3	CM010548.1	13785902	13793489	7587	yes	mamo	intron	antisense	No
A3	CM010548.1	19692792	19701146	8354	yes	pico	intron	antisense	No
A3	CM010548.1	21711340	21719485	8145	flamenco			antisense	Yes
A6	CM010569.1	1137315	1145719	8404	yes	DAAM	intron	antisense	yes	yes	no
A6	CM010569.1	2955172	2959907	4735	yes	dnc	5′ UTR	sense	no
A6	CM010569.1	4333829	4342271	8442	no				no
A6	CM010569.1	5278488	5284337	5849	yes	vsx2	intron	sense	no
A6	CM010569.1	12444751	12450992	6241	yes	smr	intron	antisense	no
A6	CM010569.1	21652897	21661198	8301	flamenco			antisense	yes
A7	CM010576.1	2558655	2562270	3615	yes	CG2680	5′ UTR	sense	yes	yes	no
A7	CM010576.1	5580743	5582807	2064	no
A7	CM010576.1	11419834	11428380	8546	yes	tango10	3′ UTR	antisense	no			Reported to be only weakly expressed in somatic cells in germarium
A7	CM010576.1	12455852	12461440	5588	yes	CR44619	NA	sense	no			CR44619 is a lncRNA
A7	CM010576.1	21432402	21440650	8248	flamenco			antisense	yes
B4	CM010520.1	4612405	4616883	4478	yes	CG42594	intron	antisense	no
B4	CM010520.1	9490953	9496891	5938	no				no
B4	CM010520.1	10448678	10458597	9919	no				no
B4	CM010520.1	13475051	13479465	4414	yes	NFAT	intron	antisense	no
B4	CM010520.1	13484546	13491383	6837	yes	NFAT	intron	sense	yes	yes	no
B4	CM010520.1	21598906	21604670	5764	flamenco			antisense	yes
B2	CM010527.1	1471739	1475341	3602	yes	mur2B	intron	sense	no
B2	CM010527.1	17311943	17316550	4607	no				no
B2	CM010527.1	21715161	21723375	8214	flamenco			antisense	yes
A2	CM010555.1	2090441	2096031	5590	yes	raf-RE	intron	antisense	yes	yes	no
A2	CM010555.1	2106954	2110348	3394	yes	raf-RE	intron	sense	yes	yes	no
A2	CM010555.1	6014866	6020519	5653	no	no			yes	yes	no	Insertion is just upstream of CG3842
A2	CM010555.1	21235069	21240428	5359	flamenco			antisense	yes
B3	CM010506.1	5542861	5548026	5165	no				no
B3	CM010506.1	6607484	6612463	4979	yes	CR45531/CG11434	NA(CR45531)/intron(CG14434)	sense(CR45561)/antisense(CG14434)	no			CR45531 is a lncRNA
B3	CM010506.1	21328506	21337056	8550	flamenco			antisense	yes
B1	CM010583.1	3547845	3564968	17123	yes	tlk	intron	antisense	no			roo insertion inside of tirant
B1	CM010583.1	12771901	12776989	5088	yes	rad	intron	sense	no
B1	CM010583.1	16583590	16590174	6584	no				no
B1	CM010583.1	21404971	21413479	8508	flamenco			antisense	yes
B6	CM010590.1	1993084	1998652	5568	yes	CG3630	intron	sense	no
B6	CM010590.1	20754210	20755323	1113	no				no
B6	PGRV01000054.1	23156	31395	8239	NA			NA	yes			This insertion is most likely in flamenco

### Sheet: tirant insertions in flamenco
Strain	Coordinate of flamenco TSS	Start coordinate of tirant insertion	Distance from start (kb)	Note
A1				No insertion in flamenco
A2	21148809	21235070	86.261
A3	21450221	21711341	261.12
A4	21611237	22000540	389.303
A5	21396917	21754715	357.798
A6	21393753	21652898	259.145
A7	21255919	21432403	176.484
AB8				No insertion in flamenco
B1	21350774	21404972	54.198
B2	21598858	21715162	116.304
B3	21313164	21328507	15.343
B4	21473571	21598907	125.336
B6	NA	NA		flamenco is not assembled properly
B7	NA	NA		Genome not sequenced

### Sheet: Datasets used
Illumina short reads genome sequencing (to estimate TE copy numbers)	SRA051316	From King et al., 2012
A1	SRR457692	SRR457689	SRR457673
A2	SRR457711	SRR457698	SRR457671
A3	SRR457708	SRR457682	SRR457667
A4	SRR457707	SRR457666	SRR457665
A5	SRR457693	SRR457686	SRR457669
A6	SRR457710	SRR457697	SRR457680
A7	SRR457684	SRR457681	SRR457676
AB8	SRR457705	SRR457695	SRR457662
B1	SRR457702	SRR457694	SRR457661
B2	SRR457700	SRR457691	SRR457663
B3	SRR457685	SRR457678	SRR457674
B4	SRR457701	SRR457687	SRR457683
B5	SRR457704	SRR457703	SRR457675
B6	SRR457706	SRR457696	SRR457664
B7	SRR457690	SRR457677	SRR457668
Long read PacBio	PRJNA418342	From Chakraborty et al., 2019
A1	SRX4620074
A2	SRX4599325
A3	SRX4692442
A4	SRX4713156
A5	SRX4619206
A6	SRX4722917
A7	SRX4646796
AB8	SRX4728152
B1	SRX4699481
B2	SRX4632943
B3	SRX4645948
B4	SRX4661415
B6	SRX4668167
RNA-seq (Fig S2)	GSE239985	From Senti et al., 2025
tj arr2GD	GSM7679447
MTD wsh	GSM7679459
Long-read RNA-seq		From Voichek et al., 2025
TBA
